# aHISplex: an imputation based method for eye, hair and skin colour prediction from low coverage ancient DNA

**DOI:** 10.1101/2023.11.02.565295

**Authors:** Zoltán Maróti, Emil Nyerki, Endre Neparaczki, Tibor Török, Gergely István Varga, Tibor Kalmár

## Abstract

The prediction of externally visible traits (eye, hair and skin colours) from DNA can provide valuable information for both contemporary and ancient human populations. The validated HIrisPlex-S method is the primary tool in forensics for phenotyping modern samples. The HIrisPlex-S multiplex PCR assay can handle trace DNA from modern samples, but the analysis of degraded, low coverage ancient DNA (aDNA) presents additional challenges. Genotype imputation has recently proven successful in effectively filling in missing information in aDNA sequences. To assess the feasibility of this approach, we evaluated how key factors, such as genome coverage, minor allele frequency, extent of post mortem damage, and the population origin of the test individual influence the efficiency of imputing HIrisPlex-S markers and predicting phenotypes. We used high coverage sequence data from ancient remains for the evaluation. Our results demonstrate that even with genome coverages as low as 0.1-0.5x, the proposed workflow is capable of predicting phenotypes from degraded ancient (or forensic) WGS data with good accuracy. To aid the archaeogenetics community, we have developed a user-friendly, easily deployable imputation-based framework that includes the new bioinformatics tools and the pre-made reference data sets required for the whole analysis.
