## Supplementary Table S1 for "aHISplex: an imputation based method for eye, hair and skin colour prediction from low coverage ancient DNA"

### Sheet: sample summary
AADR V54.1 annotation summary					fastNGSAdmix admix sources (7 worldpop)
Genetic ID	Full Date	Group ID	Locality	genome coverage	French	Han	Chukchi	Karitiana	Papuan	Sindhi	Yoruba
Sunghir3_noUDG.SG	33685-31328 calBCE (30000±550 BP, OxA-X-2395-7)	Russia_Sunghir3.SG	Sunghir	10.752	0.8435	0.085	0	0	0.0714	0	0
VK1_noUDG.SG	900-1100 CE	Greenland_EarlyNorse.SG	Eastern Settlement, 64	11.7701	0.9999	0	0	0	0	0	0
vbj004_noUDG.SG	2894-2583 calBCE (4175±55 BP, Ua-19405)	Sweden_Gotland_Vasterbjers_PittedWare_BattleAxe_minus.SG	Gotland, Västerbjers	10.7299	0.9999	0	0	0	0	0	0
SZ4.SG	412-604 CE	Hungary_Langobard.SG	Szólád	11.8773	0.9999	0	0	0	0	0	0
SZ45.SG	412-604 CE	Hungary_Langobard_o2.SG	Szólád	12.1443	0.9999	0	0	0	0	0	0
SZ15.SG	412-604 CE	Hungary_Langobard.SG	Szólád	12.1155	0.9999	0	0	0	0	0	0
Stuttgart.DG	5307-5071 calBCE (6246±30 BP, MAMS-24635)	Germany_EN_LBK_Stuttgart.DG	Baden-Württemberg, Stuttgart-Mühlhausen, Viesenhaeuser Hof	18.1059	0.9999	0	0	0	0	0	0
SF12.SG	7083-6807 calBCE	Sweden_Mesolithic.SG	Stora Förvar	72.4073	0.9999	0	0	0	0	0	0
PB675.SG	3362-3102 calBCE (4527±27 BP) [R_combine: (4394±35 BP, UBA-35064;); (4707±42 BP, UBA-39194)]	Ireland_MN.SG	Ireland, Clare, Parknabinnia	19.6259	0.9999	0	0	0	0	0	0
NG10.SG	3339-3028 calBCE (4473±29 BP, OxA-36079)	Ireland_MN.SG	Newgrange	22.7165	0.9999	0	0	0	0	0	0
Loschbour.DG	6221-5986 calBCE (7205±50 BP, OxA-7738)	Luxembourg_Loschbour.DG	Echternach	20.4071	0.9999	0	0	0	0	0	0
atp016_noUDG.SG	3265-2913 calBCE (4400±30 BP, Beta-368289)	Spain_C.SG	Atapuerca, El Portalón	15.3381	0.9999	0	0	0	0	0	0
JP14.SG	3702-3368 calBCE (4770±80 BP, OxA-2680)	Ireland_MN_contam.SG	Ireland, Kilkenny, Jerpoint West	20.1687	0.9999	0	0	0	0	0	0
I5950.DG	2576-2465 calBCE (3997±29 BP, OxA-29631)	Ethiopia_4500BP.DG	Gamo Highlands, Mota Cave	27.4047	0	0.0087	0	0	0.0121	0.187	0.7923
ela001.SG	1419-1611 calCE (480±30 BP, Beta-398219)	South_Africa_400BP.SG	Eland Cave	12.0436	0	0	0	0	0	0	0.9999
new001.SG	1445-1624 calCE (430±30 BP, Beta-398221)	South_Africa_400BP.SG	Newcastle	12.5705	0	0	0	0	0	0	0.9999
baa001.SG	38 calBCE - 120 calCE (1980±20 BP, Pta-5796)	South_Africa_1900BP.SG	Ballito Bay A	15.3995	0.0048	0.0281	0	0	0.0258	0	0.9412
I10871_noUDG.DG	6058-5889 calBCE (7090±35 BP, PSUAMS-6308)	Cameroon_SMA.DG	Shum Laka	24.0458	0.0295	0.0005	0.012	0	0.0193	0	0.9387
Andaman_noUDG.SG	1800-1920 CE	Indian_GreatAndaman_100BP.SG	Great Andaman Island	15.8928	0	0.3313	0	0	0.1418	0.5269	0
WC1_noUDG.SG	7461-7076 calBCE (8240±56 BP, UBA-25840)	Iran_Wezmeh_N.SG	Wezmeh Cave, Central Zagros	10.2042	0	0	0	0	0	0.9999	0
Yana_old_noUDG.SG	30250-29550 BCE	Russia_Yana_UP.SG	Yana RHS	25.4232	0	0	0.0019	0	0.0135	0.9846	0
BOT2016_noUDG.SG	3516-3371 calBCE (4667±23 BP) [R_combine: (4660±25 BP); (4695±50 BP, UBA-32666)]	Kazakhstan_Botai_Eneolithic.SG	Botai	13.5541	0	0	0.1415	0.0964	0	0.762	0
Ust_Ishim.DG	43980-40954 calBCE (41400±953 BP) [R_combine: (41400±1300 BP, OxA-25516); (41400±1400 BP, OxA-30190)]	Russia_Ust_Ishim_HG.DG	Ust'-Ishim, Siberia	39.4911	0	0.1166	0	0	0.1026	0.7552	0.0255
Sumidouro5_noUDG.SG	8560-8291 calBCE (9240±50 BP, OxA-X-33335)	Brazil_Sumidouro_10400BP.SG	Caverna do Sumidouro, Lagoa Santa, Brazil	15.1572	0.0326	0.0016	0.3279	0.6326	0.0052	0	0
Lovelock2_noUDG.SG	26-207 calCE (1925±29 BP, AA-R-24198)	USA_Nevada_LovelockCave_1850BP.SG	Lovelock Cave, Nevada, US	15.063	0	0.0263	0.4118	0.5619	0	0	0
A460_noUDG.SG	3364-2933 calBCE (4520±60 BP, Ua-18179)	Chile_WesternArchipelago_Ayayema_5100BP.SG	Ayayema Cave, Patagonia	10.6262	0	0.0326	0.3486	0.61	0.0001	0.0086	0
AHUR_2064_noUDG.SG	9229-8816 calBCE (9615±50 BP, OxA-36200)	USA_Nevada_SpiritCave_11000BP.SG	Nevada, Spirit Cave	18.061	0	0.0405	0.3719	0.5875	0	0	0
Lovelock3_noUDG.SG	1270-1384 calCE (703±26 BP, AA-R-24199)	USA_Nevada_LovelockCave_600BP.SG	Lovelock Cave, Nevada, US	18.706	0	0.0456	0.3689	0.5855	0	0	0
Kolyma_River_noUDG.SG	7952-7658 calBCE (8770±27 BP, AAR-20354, UCIAMS-14768)	Russia_Kolyma_M.SG	Duvanni Yar	14.3204	0	0.2258	0.603	0.0502	0	0.1211	0
I5319.SG	1050-1400 calCE (1170±30 BP, Beta-337194)	USA_AK_Ancient_Athabaskan_1100BP.SG	Alaska, western interior, Tochak McGrath, Upper Kuskokwim River	21.9593	0	0.116	0.5302	0.2923	0	0.0614	0
USR1.SG	9700-9250 BCE	USA_Ancient_Beringian.SG	Upward Sun River	16.8189	0	0.1594	0.3613	0.27	0.0051	0.2042	0

### Sheet: AADR v54.1 annotation
Genetic ID	Master ID	Skeletal code	Skeletal element	Year data from this individual was first published [for a present-day individuals we give the data of the data reported here; missing GreenScience 2010 (Vi33.15, Vi33.26), Olalde2018 (I2657), RasmussenNature2010 (Australian)]	Publication	Method for Determining Date; unless otherwise specified, calibrations use 95.4% intervals from OxCal v4.4.2 Bronk Ramsey (2009); r5; Atmospheric data from Reimer et al (2020)	Date mean in BP in years before 1950 CE [OxCal mu for a direct radiocarbon date, and average of range for a contextual date]	Date standard deviation in BP [OxCal sigma for a direct radiocarbon date, and standard deviation of the uniform distribution between the two bounds for a contextual date]	Full Date One of two formats. (Format 1) 95.4% CI calibrated radiocarbon age (Conventional Radiocarbon Age BP, Lab number) e.g. 2624-2350 calBCE (3990±40 BP, Ua-35016). (Format 2) Archaeological context range, e.g. 2500-1700 BCE	Age at Death from physical anthropology	Group ID	Locality	Political Entity	Lat.	Long.	Pulldown Strategy	Data source	No. Libraries	1240k coverage (taken from original pulldown where possible)	SNPs hit on autosomal targets (Computed using easystats on 1240k snpset)	SNPs hit on autosomal targets (Computed using easystats on HO snpset)	Molecular Sex	Family ID and position within family	Y haplogroup (manual curation in terminal mutation format)	Y haplogroup (manual curation in ISOGG format)	mtDNA coverage (merged data)	mtDNA haplogroup if >2x or published	mtDNA match to consensus if >2x (merged data)	Damage rate in first nucleotide on sequences overlapping 1240k targets (merged data)	Sex ratio [Y/(Y+X) counts] (merged data)	Library type (minus=no.damage.correction, half=damage.retained.at.last.position, plus=damage.fully.corrected, ds=double.stranded.library.preparation, ss=single.stranded.library.preparation)	Libraries	ASSESSMENT	ASSESSMENT WARNINGS (Xcontam interval is listed if lower bound is >0.005, "QUESTIONABLE" if lower bound is 0.01-0.02, "QUESTIONABLE_CRITICAL" or "FAIL" if lower bound is >0.02) (mtcontam confidence interval is listed if coverage >2 and upper bound is <0.
Sumidouro5_noUDG.SG	Sumidouro5	SH-04, ZMK1/1845:1511, 3	..	2018	MorenoMayarScience2018	Direct: SHCal20	10372	79	8560-8291 calBCE (9240±50 BP, OxA-X-33335)	..	Brazil_Sumidouro_10400BP.SG	Caverna do Sumidouro, Lagoa Santa, Brazil	Brazil	-19.54	-43.94	Repulldown on 3.2M snpset	Shotgun	..	13.628461	1147147	591996	M	n/a (no relatives detected)	..	..	..	D4h3a	..	..	..	ds.minus	..	PASS	..
I10871_noUDG.DG	I10871	LAK93 C13 339 (3) (LAK93 C13 339 (3), SE.2, Burial Unit 2, Double primary burial, SEII (15 ys))	petrous	2020	LipsonNature2020	Direct: IntCal20; agrees with independent date of 6219-5850 calBCE (7150±70 BP, OxA-5203) from rib of same individual	7913	71	6058-5889 calBCE (7090±35 BP, PSUAMS-6308)	15±3	Cameroon_SMA.DG	Shum Laka	Cameroon	5.8586	10.0778	1240K pulldown padded to 3.2M snpset	Shotgun.diploid	4	18.5137	1140138	590568	M	Cameroon, Shum Laka Family A (2 members) (I10871-I10872 have a 2d or 3d relationship)	..	A00	..	L0a2a1	..	..	..	ds.half,ds.half,ds.half,ds.half,ds.half,ss.half,ds.half,ds.minus,ss.minus	S10871.E1.L1,S10871.E1.L2,S10871.E1.L3,S10871.E1.L4	PASS	Xcontam=[0.006,0.008]
A460_noUDG.SG	A460	A460	..	2018	MorenoMayarScience2018	Direct: SHCal20	5130	115	3364-2933 calBCE (4520±60 BP, Ua-18179)	..	Chile_WesternArchipelago_Ayayema_5100BP.SG	Ayayema Cave, Patagonia	Chile	-50.1	-75.24	Repulldown on 3.2M snpset	Shotgun	..	10.318539	1148450	592527	M	n/a (no relatives detected)	..	..	..	..	..	..	..	ds.minus	..	PASS	..
I5950.DG	I5950	Mota	petrous	2015	LipsonSawchukNature2022 (higher coverage of individual first published in LlorenteScience2015)	Direct: IntCal20	4470	37	2576-2465 calBCE (3997±29 BP, OxA-29631)	30-50	Ethiopia_4500BP.DG	Gamo Highlands, Mota Cave	Ethiopia	6.797495	38.207852	Repulldown on 3.2M snpset	Shotgun.diploid	1	25.6859	1149600	593081	M	n/a (no relatives detected)	..	..	..	L3x2a	..	..	..	ds.half	S5950.E1.L1	PASS	..
Stuttgart.DG	I0018	LBK380 (Stuttgart) (Stuttgart-Muehlhausen 380)	tooth	2014	LazaridisNature2014	Direct: IntCal20	7168	70	5307-5071 calBCE (6246±30 BP, MAMS-24635)	20-30	Germany_EN_LBK_Stuttgart.DG	Baden-Württemberg, Stuttgart-Mühlhausen, Viesenhaeuser Hof	Germany	48.78	2023-09-18	1240K pulldown padded to 3.2M snpset	Shotgun.diploid	..	19	1130723	583466	F	n/a (no relatives detected)	n/a (female)	n/a (female)	..	T2c1d1	..	..	..	..	..	PASS	..
VK1_noUDG.SG	VK1	Greenland_Ø64_KNK2655x677	tooth	2020	MargaryanWillerslevNature2020	Context: Archaeological - Period	950	58	900-1100 CE	..	Greenland_EarlyNorse.SG	Eastern Settlement, 64	Greenland	60.99	-45.42	Repulldown on 3.2M snpset	Shotgun	..	11.77	1086361	580653	F	Eastern Settlement, 64 Family B (3 Members) (VK1.SG, VK11.SG, VK9.SG have a 1d relationship)	n/a (female)	n/a (female)	203.2	J1c3g	..	..	..	ds.minus	..	PASS	..
SZ45.SG	SZ45	SZ45	petrous	2018	AmorimNatureCommunications2018	Context: Dates on contextual mateiral in same cemetery	1442	55	412-604 CE	..	Hungary_Langobard_o2.SG	Szólád	Hungary	46.28333333	17.85	Repulldown on 3.2M snpset	Shotgun	..	10.739735	1149918	593037	M	n/a (no relatives detected)	..	..	144.5	J1c	..	0.1095	..	ds.half	..	PASS	..
SZ15.SG	SZ15	SZ15	petrous	2018	AmorimNatureCommunications2018	Context: Dates on contextual mateiral in same cemetery	1442	55	412-604 CE	..	Hungary_Langobard.SG	Szólád	Hungary	46.28333333	17.85	Repulldown on 3.2M snpset	Shotgun	..	10.826289	1149752	593039	M	Hungary, Sz�l�d Family D (10 members) (SZ24-SZ13-SZ22 have a father-son1-son2 relationship; SZ13-SZ7 have a father-son relationship. As expected from this family structure, the genetics are also consistent with SZ24-SZ7 being 2d or 3d relatives [grandfather-grandson] and SZ22-SZ7 being 2d or 3d relatives [uncle-nephew]. SZ14-SZ8-SZ6 have a sibling relationship. SZ24-SZ12 have a 2d or 3d relations…	..	..	143.03	H1c1	..	0.1017	..	ds.half	..	PASS	..
SZ4.SG	SZ4	SZ4	petrous	2018	AmorimNatureCommunications2018	Context: Dates on contextual mateiral in same cemetery	1442	55	412-604 CE	..	Hungary_Langobard.SG	Szólád	Hungary	46.28333333	17.85	Repulldown on 3.2M snpset	Shotgun	..	11.762964	1149791	592990	M	n/a (no relatives detected)	..	..	136.69	H1c9	..	0.0828	..	ds.half	..	PASS	..
Andaman_noUDG.SG	Andaman	Andaman	..	2018	MorenoMayarScience2018	Context: Archaeological - Period	90	35	1800-1920 CE	..	Indian_GreatAndaman_100BP.SG	Great Andaman Island	India	2023-12-05	92.8	Repulldown on 3.2M snpset	Shotgun	..	18.180248	1129227	590334	M	n/a (no relatives detected)	..	..	..	M*	..	..	..	ds.minus	..	PASS	..
WC1_noUDG.SG	WC1	n-10	petrous	2016	BroushakiScience2016	Direct: IntCal20	9214	102	7461-7076 calBCE (8240±56 BP, UBA-25840)	..	Iran_Wezmeh_N.SG	Wezmeh Cave, Central Zagros	Iran	34.6129	47.1057	Repulldown on 3.2M snpset	Shotgun	..	10.388	1148613	592797	M	n/a (no relatives detected)	..	..	..	J1d6	..	..	..	ds.minus	..	PASS	..
JP14.SG	JP14	E93:15 (incorrectly thought to be E93:14)	petrous	2020	CassidyNature2020	Direct: IntCal20	5483	91	3702-3368 calBCE (4770±80 BP, OxA-2680)	..	Ireland_MN_contam.SG	Ireland, Kilkenny, Jerpoint West	Ireland	52.521283	-7.165968	Repulldown on 3.2M snpset	Shotgun	..	13.496747	1150484	593106	M	n/a (no relatives detected)	HIJK	HIJK	..	T2c1d1	..	..	..	ds.half	..	QUESTIONABLE_CRITICAL	.., but extreme population genetic outlier and extreme heterozygosity suggesting contamination or bioinformatic corruption
NG10.SG	NG10	Reg No. -; Habitat: BC 361; Label on Bone - 10 D (Lot 10 D)	petrous	2020	CassidyNature2020	Direct: IntCal20	5151	89	3339-3028 calBCE (4473±29 BP, OxA-36079)	..	Ireland_MN.SG	Newgrange	Ireland	53.694833	-6.475696	Repulldown on 3.2M snpset	Shotgun	..	18.706847	1150037	593058	M	n/a (no relatives detected)	I-Y3709	I2a1b1a1a1	..	U5b1+16189+16192	..	..	..	ds.half	..	PASS	..
PB675.SG	PB675	Parknabinnia CL153, Context 397, Find 675.02	petrous	2020	CassidyNature2020	Direct: IntCal20; R_combine	5171	80	3362-3102 calBCE (4527±27 BP) [R_combine: (4394±35 BP, UBA-35064;); (4707±42 BP, UBA-39194)]	..	Ireland_MN.SG	Ireland, Clare, Parknabinnia	Ireland	52.985499	-9.111454	Repulldown on 3.2M snpset	Shotgun	..	16.324785	1150091	593069	M	n/a (no relatives detected)	I-S21825	I2a1a1b	..	H1	..	..	..	ds.half	..	PASS	..
BOT2016_noUDG.SG	BOT2016	Botai 2016	..	2018	DamgaardScience2018	Direct (WARNING: CONTITUENT DATE HAS INCOMPLETE LAB CODE): IntCal20; R_combine	5396	42	3516-3371 calBCE (4667±23 BP) [R_combine: (4660±25 BP); (4695±50 BP, UBA-32666)]	..	Kazakhstan_Botai_Eneolithic.SG	Botai	Kazakhstan	53.305983	67.648166	Repulldown on 3.2M snpset	Shotgun	..	13.6	1147903	592333	F	n/a (no relatives detected)	n/a (female)	n/a (female)	..	Z1a	..	..	..	ds.minus	..	PASS	..
Loschbour.DG	I0001	Loschbour	tooth	2014	LazaridisNature2014	Direct: IntCal20	8025	64	6221-5986 calBCE (7205±50 BP, OxA-7738)	34-47	Luxembourg_Loschbour.DG	Echternach	Luxembourg	49.81	2023-06-04	1240K pulldown padded to 3.2M snpset	Shotgun.diploid	..	22	1139327	587559	M	n/a (no relatives detected)	..	..	..	U5b1a	..	..	..	half	..	PASS	..
Kolyma_River_noUDG.SG	Kolyma1	Kolyma1	bone (long bone)	2019	SikoraNature2019	Direct: IntCal20	9775	82	7952-7658 calBCE (8770±27 BP, AAR-20354, UCIAMS-14768)	..	Russia_Kolyma_M.SG	Duvanni Yar	Russia	68.6	159.1	Repulldown on 3.2M snpset	Shotgun	..	14.992965	1149319	592813	M	n/a (no relatives detected)	..	..	..	G1b	..	..	..	ds.minus	..	PASS	..
Sunghir3_noUDG.SG	Sunghir3	Sunghir3	tooth (molar), bone (long bone)	2017	SikoraScience2017	Direct: IntCal20	34517	555	33685-31328 calBCE (30000±550 BP, OxA-X-2395-7)	..	Russia_Sunghir3.SG	Sunghir	Russia	56.17611111	40.5025	Repulldown on 3.2M snpset	Shotgun	..	12.034287	1148167	592433	M	n/a (no relatives detected)	..	..	..	U2	..	..	..	ds.minus	..	PASS	..
Ust_Ishim.DG	Ust_Ishim	UstIshim	bone (long bone)	2014	FuNature2014	Direct: IntCal20; R_combine	44366	816	43980-40954 calBCE (41400±953 BP) [R_combine: (41400±1300 BP, OxA-25516); (41400±1400 BP, OxA-30190)]	..	Russia_Ust_Ishim_HG.DG	Ust'-Ishim, Siberia	Russia	57.7	71.1	1240K pulldown padded to 3.2M snpset	Shotgun.diploid	..	42	1147829	591884	M	n/a (no relatives detected)	..	..	..	R*	..	..	..	half	..	PASS	..
Yana_old_noUDG.SG	Yana1	Yana1	tooth	2019	SikoraNature2019	Context: There are 28 radiocarbon dates on the layer tightly constrained in time. The closest samples to the human teeth have dates of (28060±180 BP, Beta-271412) on bone with an embedded fragment of ivory artefact, and (27850±150 BP, Beta-230442) on plant remains. As these two radiocarbon ages statistically overlap (by chi-square test), we follow the Sikora et al. Nature 2019 paper in using R_co…	31850	202	30250-29550 BCE	..	Russia_Yana_UP.SG	Yana RHS	Russia	70.72	135.42	Repulldown on 3.2M snpset	Shotgun	..	24.316303	1149745	592937	M	n/a (no relatives detected)	..	..	..	U2'3'4'7'8'9	..	..	..	ds.minus	..	PASS	..
baa001.SG	baa001	2009/007	petrous, tooth (premolar)	2017	SchlebuschScience2017	Direct: SHCal20	1888	37	38 calBCE - 120 calCE (1980±20 BP, Pta-5796)	..	South_Africa_1900BP.SG	Ballito Bay A	South Africa	-29.533333	31.216667	Repulldown on 3.2M snpset	Shotgun	..	12.93395	1149601	592966	M	n/a (no relatives detected)	..	A1b1b2	..	L0d2c1	..	..	..	ds.mixed	..	PASS	..
ela001.SG	ela001	1925/037	bone	2017	SchlebuschScience2017	Direct: SHCal20	491	36	1419-1611 calCE (480±30 BP, Beta-398219)	..	South_Africa_400BP.SG	Eland Cave	South Africa	-29.383333	29.540556	Repulldown on 3.2M snpset	Shotgun	..	10.528408	1149571	592958	F	n/a (no relatives detected)	n/a (female)	n/a (female)	..	L3e3b1	..	..	..	ds.mixed	..	PASS	..
new001.SG	new001	2007/006.001	tooth (incisor), tooth (premolar), bone	2017	SchlebuschScience2017	Direct: SHCal20	435	58	1445-1624 calCE (430±30 BP, Beta-398221)	..	South_Africa_400BP.SG	Newcastle	South Africa	-27.744167	29.937222	Repulldown on 3.2M snpset	Shotgun	..	11.071043	1149476	592902	F	n/a (no relatives detected)	n/a (female)	n/a (female)	..	L3e2b1a2	..	..	..	ds.mixed	..	PASS	..
atp016_noUDG.SG	atp016	ATP16	bone	2015	ValdioseraPNAS2018	Direct: IntCal20	4971	80	3265-2913 calBCE (4400±30 BP, Beta-368289)	..	Spain_C.SG	Atapuerca, El Portalón	Spain	42.35267	-3.51832	Repulldown on 3.2M snpset	Shotgun	..	11.310636	1148173	592350	F	n/a (no relatives detected)	n/a (female)	n/a (female)	..	X2c2	..	..	..	ds.minus	..	PASS	..
vbj004_noUDG.SG	vbj004	vbj004	tooth (premolar), tooth (molar)	2020	CoutinhoJakobssonAJPA2020	Direct: IntCal20	4702	84	2894-2583 calBCE (4175±55 BP, Ua-19405)	..	Sweden_Gotland_Vasterbjers_PittedWare_BattleAxe_minus.SG	Gotland, Västerbjers	Sweden	57.58	18.7	Repulldown on 3.2M snpset	Shotgun	2	14.453453	1149676	592944	F	n/a (no relatives detected)	n/a (female)	n/a (female)	356.1	U5b2a2	..	..	..	ds.minus,ds.minus	..	PASS	..
SF12.SG	SF12	SF12	bone (long bone)	2018	GuntherPLoSBiology2018	Direct (WARNING MISSING LAB CODE, MISSING UNCALIBRATED DATE, NEED TO CHANGE TO INTCAL20): IntCal13	8895	80	7083-6807 calBCE	..	Sweden_Mesolithic.SG	Stora Förvar	Sweden	57.285	17.971	Repulldown on 3.2M snpset	Shotgun	..	65.167796	1150276	593118	F	n/a (no relatives detected)	n/a (female)	n/a (female)	..	U4a1	..	..	..	ds.plus	..	PASS	..
I5319.SG	I5319	MT_1	petrous	2019	FlegontovNature2019	Direct (WARNING NEEDS MARINE CALIBRATION IN IntCal20): IntCal13 by Thomas Harper	725	101	1050-1400 calCE (1170±30 BP, Beta-337194)	30-40	USA_AK_Ancient_Athabaskan_1100BP.SG	Alaska, western interior, Tochak McGrath, Upper Kuskokwim River	USA	62.951189	-155.594724	Repulldown on 3.2M snpset	Shotgun	1	21.3397	1148614	593036	M	USA, Alaska, western interior, Tochak McGrath, Upper Kuskokwim River Family A (3 members) (I5319 and I5320 are a father-son pair but the order is unknown. Both have a 2nd or 3rd degree relationship with I5321)	..	..	..	A2a1	..	..	..	ds.half	S5319.E1.L1	PASS	..
USR1.SG	USR1	USR1	petrous	2018	MorenoMayarNature2017	Context: Layer date on an associated antler rod of 9664-9284 calBCE (9930±50 BP, Beta-371567) calibrated by IntCal20	11425	130	9700-9250 BCE	..	USA_Ancient_Beringian.SG	Upward Sun River	USA	64.22	-145.7	Repulldown on 3.2M snpset	Shotgun	..	17	1150036	593052	F	n/a (no relatives detected)	n/a (female)	n/a (female)	..	C1	..	..	..	ds.plus	..	PASS	..
Lovelock2_noUDG.SG	Lovelock2	Lovelock2	..	2018	MorenoMayarScience2018	Direct: IntCal20	1839	48	26-207 calCE (1925±29 BP, AA-R-24198)	..	USA_Nevada_LovelockCave_1850BP.SG	Lovelock Cave, Nevada, US	USA	39.96	-118.56	Repulldown on 3.2M snpset	Shotgun	..	14.359982	1149313	592840	F	n/a (no relatives detected)	n/a (female)	n/a (female)	..	D1	..	..	..	ds.minus	..	PASS	..
Lovelock3_noUDG.SG	Lovelock3	Lovelock3	..	2018	MorenoMayarScience2018	Direct: IntCal20	648	34	1270-1384 calCE (703±26 BP, AA-R-24199)	..	USA_Nevada_LovelockCave_600BP.SG	Lovelock Cave, Nevada, US	USA	39.96	-118.56	Repulldown on 3.2M snpset	Shotgun	..	18.128566	1149446	592866	F	n/a (no relatives detected)	n/a (female)	n/a (female)	..	B2a1	..	..	..	ds.minus	..	PASS	..
AHUR_2064_noUDG.SG	AHUR_2064	AHUR_2064	..	2018	MorenoMayarScience2018	Direct: IntCal20	10962	122	9229-8816 calBCE (9615±50 BP, OxA-36200)	..	USA_Nevada_SpiritCave_11000BP.SG	Nevada, Spirit Cave	USA	37.41	-122.08	Repulldown on 3.2M snpset	Shotgun	..	17.937478	1149358	592870	M	n/a (no relatives detected)	..	..	..	D1	..	..	..	ds.minus	..	PASS	..
