## Supplementary Table S4 for "aHISplex: an imputation based method for eye, hair and skin colour prediction from low coverage ancient DNA"

### Sheet: sample level imputation error
	original high coverage data		2x genome coverage		1x genome coverage		0.5x genome coverage		0.1x genome covberge
Genetic ID	mean total error	mean opposite error	mean total error	mean opposite error	mean total error	mean opposite error	mean total error	mean opposite error	mean total error	mean opposite error
A460_noUDG.SG	0.049	0	0.069	0	0.072	0	0.081	0.01	0.109	0.008
AHUR_2064_noUDG.SG	0	0	0.003	0	0.003	0	0.006	0	0.031	0
Andaman_noUDG.SG	0.024	0	0.057	0	0.064	0	0.067	0.001	0.082	0.002
BOT2016_noUDG.SG	0	0	0.05	0	0.039	0	0.056	0	0.095	0.008
I10871_noUDG.DG	0.098	0	0.038	0	0.039	0	0.044	0	0.093	0.002
I5319.SG	0	0	0.034	0	0.04	0	0.049	0	0.092	0.004
I5950.DG	0	0	0.006	0	0.009	0	0.025	0	0.071	0
JP14.SG	0.024	0	0.006	0	0.004	0	0.013	0	0.062	0.002
Kolyma_River_noUDG.SG	0	0	0.016	0	0.025	0	0.029	0	0.092	0.002
Loschbour.DG	0	0	0.032	0	0.038	0	0.05	0	0.108	0.019
Lovelock2_noUDG.SG	0	0	0.002	0	0.006	0	0.016	0	0.053	0
Lovelock3_noUDG.SG	0	0	0.011	0	0.004	0	0.019	0	0.063	0
NG10.SG	0	0	0.002	0	0.004	0	0.013	0	0.05	0
PB675.SG	0	0	0.031	0	0.028	0	0.055	0	0.112	0.002
SF12.SG	0	0	0.053	0	0.072	0	0.094	0	0.157	0.021
SZ15	0	0	0.03	0	0.032	0	0.05	0	0.094	0
SZ4	0	0	0.007	0	0.01	0	0.01	0	0.073	0
SZ45	0	0	0.02	0	0.019	0	0.036	0	0.066	0.004
Stuttgart.DG	0.024	0	0.01	0	0.02	0	0.051	0	0.13	0.005
Sumidouro5_noUDG.SG	0.035	0	0.031	0	0.052	0	0.052	0	0.11	0.003
Sunghir3_noUDG.SG	0	0	0.007	0	0.014	0	0.021	0	0.103	0.013
USR1.SG	0	0	0.008	0	0.005	0	0.006	0	0.044	0
Ust_Ishim.DG	0	0	0.04	0	0.061	0.002	0.079	0.002	0.107	0.006
VK1_noUDG.SG	0.024	0	0.026	0	0.034	0	0.037	0	0.048	0
WC1_noUDG.SG	0	0	0.007	0	0.014	0	0.026	0	0.11	0
Yana_old_noUDG.SG	0.024	0	0.052	0	0.044	0	0.049	0.002	0.103	0.005
atp016_noUDG.SG	0	0	0.045	0	0.057	0	0.063	0	0.13	0.002
baa001.SG	0.05	0	0.099	0	0.106	0.002	0.099	0.002	0.127	0.002
ela001.SG	0.024	0	0.025	0	0.029	0	0.027	0	0.036	0.001
new001.SG	0.024	0	0.038	0	0.044	0	0.054	0.002	0.067	0.007
vbj004_noUDG.SG	0.024	0	0.045	0	0.071	0	0.097	0	0.162	0.01
total error: all error when the imputed diploid genotype is different compared to the grand truth (the genotype derived from the high coverage original data)
opposite error: The 'opposite error' refers to cases where homozygous opposite alleles is imputed compared to the truth (HOM REF instead of HOM ALT or vice versa)
