## Supplementary Table S5 for "aHISplex: an imputation based method for eye, hair and skin colour prediction from low coverage ancient DNA"

### Sheet: marker level imputation error
	original high coverage		2x genome coverage		1x genome coverage		0.5x genome coverage		0.1x genome coverage		allele frequencies of HIrisPlex-S markers based on 1KG phase III data
rs ID	mean total error	mean opposite error	mean total error	mean opposite error	mean total error	mean opposite error	mean total error	mean opposite error	mean total error	mean opposite error	AF (global)	AF (AFR)	AF (AMR)	AF (EAS)	AF (EUR)	AF (SAS)
rs312262906	0	0	0	0	0	0	0	0	0	0	0.000780762	0	0.00102041	0	0.00315956	0
rs11547464	0	0	0.011	0	0.009	0	0.006	0	0.005	0	0.00281074	0.00055991	0.00612245	0	0.00868878	0
rs885479	0.032	0	0.087	0	0.106	0.001	0.11	0	0.094	0	0.182698	0.00503919	0.308163	0.611111	0.0718799	0.0440932
rs1805008	0	0	0.001	0	0.004	0	0	0	0	0	0.0145222	0.00279955	0.00306122	0	0.0631912	0.00415973
rs1805005	0	0	0.025	0	0.014	0	0.015	0	0.03	0	0.0346658	0.00503919	0.0663265	0	0.109795	0.00748752
rs1805006	0	0	0	0	0	0	0	0	0	0	0.00218613	0.00055991	0.00102041	0	0.00868878	0.000831947
rs1805007	0.065	0	0.042	0	0.027	0	0.024	0	0.004	0	0.0187383	0.00279955	0.0173469	0.000854701	0.0726698	0.00415973
rs1805009	0	0	0	0	0	0	0	0	0	0	0.0032792	0.00111982	0.00918367	0	0.00789889	0
rs201326893	0	0	0	0	0	0	0	0	0	0	0.00145	0	0.0002	0	0.00142	0
rs2228479	0.057	0	0.04	0	0.035	0	0.039	0.001	0.03	0	0.0765147	0.00391937	0.0265306	0.298291	0.0655608	0.0207987
rs1110400	0	0	0	0	0	0	0	0	0	0	0.00374766	0	0.00918367	0	0.0102686	0.00166389
rs28777	0	0	0.01	0	0.011	0	0.042	0	0.169	0	0.37945	0.190929	0.492857	0.121368	0.952607	0.214642
rs16891982	0	0	0.009	0	0.029	0	0.04	0	0.129	0	0.275453	0.0302352	0.459184	0.00769231	0.933649	0.0574043
rs12821256	0	0	0.003	0	0.003	0	0.016	0	0.029	0	0.0306059	0.00223964	0.0244898	0	0.117694	0.015807
rs4959270	0	0	0.02	0	0.031	0	0.03	0	0.206	0.002	0.341818	0.206047	0.469388	0.347863	0.481043	0.287022
rs12203592	0	0	0.052	0	0.077	0	0.101	0.001	0.126	0.022	0.0376327	0.00727884	0.0683673	0	0.120853	0.00665557
rs1042602	0	0	0.007	0	0.018	0	0.025	0	0.024	0	0.128357	0.0128779	0.246939	0.0017094	0.375197	0.0665557
rs1800407	0	0	0.039	0	0.038	0	0.055	0	0.058	0	0.0265459	0.00111982	0.0367347	0.000854701	0.0789889	0.0257903
rs2402130	0	0	0.027	0	0.026	0	0.018	0	0.071	0.003	0.725484	0.400336	0.802041	0.938462	0.794629	0.866057
rs12913832	0	0	0.058	0	0.056	0	0.116	0	0.252	0.021	0.178951	0.0279955	0.202041	0.000854701	0.633491	0.0790349
rs2378249	0	0	0.003	0	0.005	0	0.014	0	0.026	0	0.818707	0.842105	0.934694	0.821368	0.883096	0.618968
rs12896399	0	0	0.003	0	0.006	0	0.004	0	0.138	0.005	0.255153	0.0201568	0.246939	0.335897	0.444708	0.332779
rs1393350	0.008	0	0.025	0	0.024	0	0.026	0	0.023	0	0.078857	0.00783875	0.119388	0.0034188	0.241706	0.0532446
rs683	0.032	0	0.09	0	0.094	0	0.095	0	0.095	0.007	0.254997	0.105263	0.391837	0.0102564	0.635861	0.202995
rs1426654	0	0	0.058	0	0.081	0	0.125	0.013	0.235	0.035	0.566209	0.932251	0.417347	0.988889	0.00236967	0.326123
rs3114908	0.032	0	0.076	0	0.091	0	0.1	0	0.193	0	0.689413	0.670773	0.668367	0.749573	0.693523	0.671381
rs6119471	0	0	0.023	0	0.035	0.002	0.041	0.003	0.061	0.004	0.201905	0.68645	0.0673469	0	0.000789889	0
rs10756819	0.032	0	0.06	0	0.057	0	0.097	0	0.181	0.011	0.440506	0.0722284	0.565306	0.550427	0.668246	0.539101
rs8051733	0	0	0.013	0	0.017	0	0.025	0	0.076	0	0.275765	0.345465	0.173469	0.286325	0.274092	0.247088
rs2238289	0.097	0	0.132	0	0.13	0	0.136	0.005	0.244	0.015	0.495628	0.705487	0.358163	0.7	0.198262	0.41015
rs6497292	0	0	0.018	0	0.024	0	0.024	0	0.054	0	0.330106	0.639978	0.12551	0.394872	0.0932069	0.222962
rs1129038	0.032	0	0.056	0	0.064	0	0.121	0	0.25	0.022	0.178795	0.0279955	0.203061	0.000854701	0.632701	0.078203
rs1667394	0	0	0.022	0	0.031	0	0.052	0	0.218	0.008	0.381168	0.0890258	0.571429	0.268376	0.757504	0.373544
rs1800414	0	0	0.015	0	0.041	0.003	0.054	0.003	0.081	0.009	0.112117	0.00055991	0	0.608547	0	0.00415973
rs1470608	0.032	0	0.035	0	0.043	0	0.052	0	0.151	0.003	0.587914	0.951848	0.328571	0.882051	0.168246	0.414309
rs1545397	0	0	0.045	0	0.059	0	0.075	0	0.188	0	0.248595	0.012318	0.304082	0.879487	0.0766193	0.121464
rs12441727	0	0	0.028	0	0.047	0	0.062	0	0.135	0.004	0.137102	0.00671893	0.219388	0.218803	0.125592	0.196339
rs6059655	0.065	0	0.018	0	0.014	0	0.023	0	0.025	0	0.987976	0.996641	0.992857	1	0.959716	0.989185
rs17128291	0	0	0.007	0	0.006	0	0.012	0	0.028	0	0.0816677	0.00951848	0.10102	0.091453	0.158768	0.0823627
rs3212355	0.015	0	0.004	0	0.018	0	0.017	0	0.015	0	0.0292005	0.100224	0.00816326	0	0	0
rs1126809	0.065	0	0.027	0	0.031	0	0.026	0	0.032	0	0.08198	0.00839866	0.123469	0.000854701	0.254344	0.0549085
total error: all error when the imputed diploid genotype is different compared to the grand truth (the genotype derived from the high coverage original data)
opposite error: The 'opposite error' refers to cases where homozygous opposite alleles is imputed compared to the truth (HOM REF instead of HOM ALT or vice versa)
